# Permutation-based significance analysis reduces the type 1 error rate in bisulfite sequencing data analysis of human umbilical cord blood samples

**DOI:** 10.1101/2021.05.18.444359

**Authors:** Essi Laajala, Viivi Halla-aho, Toni Grönroos, Ubaid Ullah, Mari Vähä-Mäkilä, Mirja Nurmio, Henna Kallionpää, Niina Lietzén, Juha Mykkänen, Omid Rasool, Jorma Toppari, Matej Orešič, Mikael Knip, Riikka Lund, Riitta Lahesmaa, Harri Lähdesmäki

## Abstract

**Background:** DNA methylation patterns are largely established in-utero and might mediate the impacts of in-utero conditions on later health outcomes. Associations between perinatal DNA methylation marks and pregnancy-related variables, such as maternal age and gestational weight gain, have been earlier studied with methylation microarrays, which typically cover less than 2 % of human CpG sites. To detect such associations outside these regions, we chose the bisulfite sequencing approach.

**Methods:** We collected and curated all available clinical data on 200 newborn infants; whose umbilical cord blood samples were analyzed with the reduced representation bisulfite sequencing (RRBS) method. A generalized linear mixed effects model was fit for each high coverage CpG site, followed by spatial and multiple testing adjustment of P values to identify differentially methylated cytosines (DMCs) and regions (DMRs) associated with clinical variables such as maternal age, mode of delivery, and birth weight. Type 1 error rate was then evaluated with a permutation analysis.

**Results:** We discovered a strong inflation of spatially adjusted P values through the permutation analysis, which we then applied for empirical type 1 error control. Based on empirically estimated significance thresholds, very little differential methylation was associated with any of the studied clinical variables, other than sex. With this analysis workflow, the sex-associated differentially methylated regions were highly reproducible across studies, technologies, and statistical models.

**Conclusions:** The inflation of P values was caused by a common method for spatial adjustment and DMR detection, implemented in tools comb-p and RADMeth. With standard significance thresholds, type 1 error rates were high with both these implementations, across alternative parameter settings and analysis strategies. We conclude that comb-p and RADMeth are convenient methods for the detection of differentially methylated regions, but the statistical significance should either be determined empirically or before the spatial adjustment. Our RRBS data analysis workflow is available in https://github.com/EssiLaajala/RRBS_workflow.
