## Supplementary Table 3 for "Permutation-based significance analysis reduces the type 1 error rate in bisulfite sequencing data analysis of human umbilical cord blood samples"

### Sheet: CpGs within DMRs
# A list of CpG sites that were associated with a covariate (column I indicates which one) as part of DMRs (a subset of these were also differentially methylated as individual CpG sites)
# Tabs 2 and 3 contain DMCs that were not part of any DMR and a summary of DMRs associated with some covariates (other than sex). Sex-associated DMCs and DMRs are in a separate file.
# Columns D-G contain total coverages and the numbers of methylated reads in each group (summed over all samples). For continuous covariates, group 1 is the highest quantile and group 0 is the lowest quantile (counts in two middle quantiles are excluded)
# Meth.diff is the coverage-corrected mean methylation difference. For continuous covariates it is the difference between the highest and the lowest quantile.
	P value	Spatially adjusted P	total.1	meth.1	total.0	meth.0	Meth.diff	Type	Nearest gene	Distance to nearest gene	Nearest gene strand	DMC_genomic_part
chr4:105825450	1.84138e-03	5.46452e-13	1312	1174	1261	1061	0.053	age_significant_after_spatial_adjustment	TET2	-241582	+	intergenic
chr4:105825457	2.12305e-02	8.52651e-14	1254	1081	1200	976	0.049	age_significant_after_spatial_adjustment	TET2	-241575	+	intergenic
chr4:105825565	4.41079e-03	1.05616e-12	824	711	801	614	0.096	age_significant_after_spatial_adjustment	TET2	-241467	+	intergenic
chr4:105825590	7.19434e-04	1.05616e-12	1276	1182	1209	1048	0.060	age_significant_after_spatial_adjustment	TET2	-241442	+	intergenic
chr4:105825598	4.49715e-04	9.29368e-12	1286	1194	1216	1035	0.077	age_significant_after_spatial_adjustment	TET2	-241434	+	intergenic
chr4:105825606	6.44178e-05	9.29368e-12	1277	1176	1195	969	0.110	age_significant_after_spatial_adjustment	TET2	-241426	+	intergenic
chr4:105825628	2.90736e-02	9.29368e-12	913	735	1002	792	0.015	age_significant_after_spatial_adjustment	TET2	-241404	+	intergenic
chr4:105825630	1.30025e-03	9.29368e-12	1313	1193	1243	1050	0.064	age_significant_after_spatial_adjustment	TET2	-241402	+	intergenic
chr4:105825636	8.28849e-04	9.29368e-12	1315	1180	1244	1035	0.065	age_significant_after_spatial_adjustment	TET2	-241396	+	intergenic
chr10:82295896	2.72052e-02	4.70424e-12	956	61	984	31	0.032	age_significant_after_spatial_adjustment	SH2D4B	-1762	+	intergenic
chr10:82295908	3.46898e-03	1.83464e-12	2846	100	2754	47	0.018	age_significant_after_spatial_adjustment	SH2D4B	-1750	+	intergenic
chr10:82295910	1.43187e-03	1.83464e-12	2846	111	2753	32	0.027	age_significant_after_spatial_adjustment	SH2D4B	-1748	+	intergenic
chr10:82295921	5.03325e-04	2.39808e-13	2854	108	2752	48	0.020	age_significant_after_spatial_adjustment	SH2D4B	-1737	+	intergenic
chr10:82295927	5.59622e-04	2.39808e-13	2854	105	2750	45	0.020	age_significant_after_spatial_adjustment	SH2D4B	-1731	+	intergenic
chr10:82295933	2.48063e-04	2.39808e-13	2851	94	2749	36	0.020	age_significant_after_spatial_adjustment	SH2D4B	-1725	+	intergenic
chr10:82295935	1.53239e-03	2.39808e-13	2852	113	2748	47	0.023	age_significant_after_spatial_adjustment	SH2D4B	-1723	+	intergenic
chr10:82295940	5.98828e-04	2.39808e-13	2852	116	2743	45	0.024	age_significant_after_spatial_adjustment	SH2D4B	-1718	+	intergenic
chr10:82295963	5.66635e-04	1.07359e-13	2856	108	2751	44	0.022	age_significant_after_spatial_adjustment	SH2D4B	-1695	+	intergenic
chr10:82295992	3.48692e-04	1.12133e-14	2831	308	2728	195	0.037	age_significant_after_spatial_adjustment	SH2D4B	-1666	+	intergenic
chr10:82296001	2.54034e-01	1.12133e-14	2672	158	2654	108	0.018	age_significant_after_spatial_adjustment	SH2D4B	-1657	+	intergenic
chr10:82296016	1.91165e-02	2.83662e-13	2669	134	2650	66	0.025	age_significant_after_spatial_adjustment	SH2D4B	-1642	+	intergenic
chr10:82296029	2.26161e-02	2.83662e-13	2734	253	2700	172	0.029	age_significant_after_spatial_adjustment	SH2D4B	-1629	+	intergenic
chr10:82296035	6.79835e-02	2.83662e-13	2735	344	2700	246	0.035	age_significant_after_spatial_adjustment	SH2D4B	-1623	+	intergenic
chr10:82296052	4.90216e-02	2.83662e-13	2259	152	2220	106	0.020	age_significant_after_spatial_adjustment	SH2D4B	-1606	+	intergenic
chr10:82296069	4.76994e-01	1.49647e-12	1649	126	1754	121	0.007	age_significant_after_spatial_adjustment	SH2D4B	-1589	+	intergenic
chr10:82296072	1.02556e-01	1.49647e-12	1650	109	1755	95	0.012	age_significant_after_spatial_adjustment	SH2D4B	-1586	+	intergenic
chr10:82296097	1.08385e-03	1.41098e-12	1762	349	1801	210	0.081	age_significant_after_spatial_adjustment	SH2D4B	-1561	+	intergenic
chr10:82296103	3.37304e-03	2.37588e-12	1759	453	1796	311	0.084	age_significant_after_spatial_adjustment	SH2D4B	-1555	+	intergenic
chr10:82296107	1.15703e-01	2.37588e-12	1751	439	1793	331	0.066	age_significant_after_spatial_adjustment	SH2D4B	-1551	+	intergenic
chr11:400234	1.63196e-02	3.98737e-12	832	524	4874	3607	-0.110	apgar_significant_after_spatial_adjustment	PKP3	6019	+	intron
chr11:400239	1.74508e-02	3.98737e-12	837	481	4883	3409	-0.123	apgar_significant_after_spatial_adjustment	PKP3	6024	+	intron
chr11:400241	7.06460e-03	2.41585e-12	837	429	4878	3104	-0.124	apgar_significant_after_spatial_adjustment	PKP3	6026	+	intron
chr11:400254	5.04903e-03	2.41585e-12	834	515	4886	3671	-0.134	apgar_significant_after_spatial_adjustment	PKP3	6039	+	intron
chr11:400258	1.40632e-02	2.41585e-12	838	515	4896	3584	-0.117	apgar_significant_after_spatial_adjustment	PKP3	6043	+	intron
chr11:400268	7.20855e-03	4.75175e-13	839	453	4890	3241	-0.123	apgar_significant_after_spatial_adjustment	PKP3	6053	+	intron
chr11:400288	2.63512e-03	7.98250e-14	745	340	4264	2483	-0.126	apgar_significant_after_spatial_adjustment	PKP3	6073	+	intron
chr11:400295	3.63434e-02	3.11973e-14	688	376	3897	2480	-0.090	apgar_significant_after_spatial_adjustment	PKP3	6080	+	intron
chr11:400324	7.68275e-02	2.27596e-14	687	369	3914	2570	-0.119	apgar_significant_after_spatial_adjustment	PKP3	6109	+	intron
chr11:400362	1.49749e-02	1.65756e-13	685	405	3911	2829	-0.132	apgar_significant_after_spatial_adjustment	PKP3	6147	+	exon
chr11:400374	4.51387e-02	4.34874e-13	684	420	3905	2882	-0.124	apgar_significant_after_spatial_adjustment	PKP3	6159	+	exon
chr11:400385	1.35545e-02	2.33946e-12	664	396	3751	2615	-0.101	apgar_significant_after_spatial_adjustment	PKP3	6170	+	exon
chr11:400397	9.25679e-02	1.15929e-12	678	395	3860	2633	-0.100	apgar_significant_after_spatial_adjustment	PKP3	6182	+	exon
chr11:402763	3.88308e-04	8.49099e-13	208	172	1595	1511	-0.120	apgar_significant_after_spatial_adjustment	SIGIRR	7265	-	intron
chr11:402772	1.13067e-07	8.49099e-13	208	150	1596	1490	-0.212	apgar_significant_after_spatial_adjustment	SIGIRR	7256	-	intron
chr11:402778	4.50680e-04	8.49099e-13	205	155	1596	1510	-0.190	apgar_significant_after_spatial_adjustment	SIGIRR	7250	-	intron
chr11:402788	7.78724e-05	8.49099e-13	199	156	1561	1450	-0.145	apgar_significant_after_spatial_adjustment	SIGIRR	7240	-	intron
chr11:402795	4.32621e-03	8.49099e-13	201	181	1556	1490	-0.057	apgar_significant_after_spatial_adjustment	SIGIRR	7233	-	intron
chr11:402801	3.00113e-05	8.49099e-13	200	178	1549	1494	-0.074	apgar_significant_after_spatial_adjustment	SIGIRR	7227	-	intron
chr1:2121502	2.55008e-03	5.00907e-11	413	140	10303	2524	0.094	diabetes_mother_significant_after_spatial_adjustment	BC018779	267	+	promoter
chr1:2121521	3.22619e-02	2.10837e-11	412	125	10300	2263	0.084	diabetes_mother_significant_after_spatial_adjustment	BC018779	286	+	promoter
chr1:2121523	1.86967e-02	1.62033e-11	413	156	10294	3043	0.082	diabetes_mother_significant_after_spatial_adjustment	BC018779	288	+	promoter
chr1:2121530	2.84947e-02	1.44403e-11	413	84	10300	1552	0.053	diabetes_mother_significant_after_spatial_adjustment	BC018779	295	+	promoter
chr1:2121539	7.77147e-03	1.44403e-11	221	74	5203	1255	0.094	diabetes_mother_significant_after_spatial_adjustment	BC018779	304	+	promoter
chr1:2121560	1.15368e-02	5.76750e-12	426	207	8352	3176	0.106	diabetes_mother_significant_after_spatial_adjustment	BC018779	325	+	promoter
chr1:2121576	2.66630e-03	5.76750e-12	461	233	9214	3555	0.120	diabetes_mother_significant_after_spatial_adjustment	BC018779	341	+	promoter
chr1:2121579	3.04599e-03	3.13338e-12	461	305	9195	4870	0.132	diabetes_mother_significant_after_spatial_adjustment	BC018779	344	+	promoter
chr1:2121601	1.80458e-03	5.19007e-12	455	332	9167	5450	0.135	diabetes_mother_significant_after_spatial_adjustment	BC018779	366	+	promoter
chr1:2121604	1.09613e-03	5.19007e-12	453	301	9166	4691	0.153	diabetes_mother_significant_after_spatial_adjustment	BC018779	369	+	promoter
chr1:2121606	1.59916e-02	5.19007e-12	456	283	9169	4803	0.097	diabetes_mother_significant_after_spatial_adjustment	BC018779	371	+	promoter
chr1:2121612	2.27197e-04	5.19007e-12	455	317	9158	5005	0.150	diabetes_mother_significant_after_spatial_adjustment	BC018779	377	+	promoter
chr11:75139325	2.85712e-02	1.57225e-11	335	79	8118	1575	0.042	diabetes_mother_significant_after_spatial_adjustment	KLHL35	2350	-	intron
chr11:75139334	4.57114e-02	4.58622e-12	337	61	8168	1090	0.048	diabetes_mother_significant_after_spatial_adjustment	KLHL35	2341	-	intron
chr11:75139336	1.90956e-03	4.58622e-12	337	82	8161	1250	0.090	diabetes_mother_significant_after_spatial_adjustment	KLHL35	2339	-	intron
chr11:75139390	1.60343e-02	4.58622e-12	287	49	6726	749	0.059	diabetes_mother_significant_after_spatial_adjustment	KLHL35	2285	-	intron
chr11:75139403	2.55256e-02	4.58622e-12	328	47	7946	748	0.049	diabetes_mother_significant_after_spatial_adjustment	KLHL35	2272	-	intron
chr11:75139435	3.87502e-03	4.58622e-12	333	74	8022	1084	0.087	diabetes_mother_significant_after_spatial_adjustment	KLHL35	2240	-	intron
chr11:75139455	9.95994e-03	4.58622e-12	345	34	8163	473	0.041	diabetes_mother_significant_after_spatial_adjustment	KLHL35	2220	-	intron
chr11:75139467	5.41012e-04	4.58622e-12	345	57	8161	668	0.083	diabetes_mother_significant_after_spatial_adjustment	KLHL35	2208	-	intron
chr11:75139472	1.80554e-03	2.02360e-11	344	60	8158	803	0.076	diabetes_mother_significant_after_spatial_adjustment	KLHL35	2203	-	intron
chr11:75139478	7.60751e-04	2.02360e-11	344	75	8142	1025	0.092	diabetes_mother_significant_after_spatial_adjustment	KLHL35	2197	-	intron
chr11:75139487	3.82425e-01	2.02360e-11	197	42	3927	543	0.075	diabetes_mother_significant_after_spatial_adjustment	KLHL35	2188	-	exon
chr11:75139493	1.15611e-03	2.02360e-11	114	33	2077	211	0.188	diabetes_mother_significant_after_spatial_adjustment	KLHL35	2182	-	exon
chr11:75139499	2.40709e-04	2.02360e-11	114	28	2071	131	0.182	diabetes_mother_significant_after_spatial_adjustment	KLHL35	2176	-	exon
chr11:75139507	8.42612e-03	2.02360e-11	114	45	2071	334	0.233	diabetes_mother_significant_after_spatial_adjustment	KLHL35	2168	-	exon
chr11:75139520	1.93396e-03	2.02360e-11	114	43	2066	321	0.222	diabetes_mother_significant_after_spatial_adjustment	KLHL35	2155	-	exon
chr11:75139523	5.84100e-04	2.02360e-11	114	41	2065	265	0.231	diabetes_mother_significant_after_spatial_adjustment	KLHL35	2152	-	exon
chr11:75139534	8.34234e-04	2.63983e-11	113	30	2066	154	0.191	diabetes_mother_significant_after_spatial_adjustment	KLHL35	2141	-	exon
chr6:163570576	2.40647e-03	1.22125e-15	4346	2512	4558	2388	0.054	epidural_significant_after_spatial_adjustment	AK296276	42265	-	intron
chr6:163570578	7.52198e-04	1.22125e-15	4348	2689	4562	2553	0.059	epidural_significant_after_spatial_adjustment	AK296276	42263	-	intron
chr6:163570596	4.96050e-03	1.11022e-16	4319	3092	4525	3021	0.048	epidural_significant_after_spatial_adjustment	AK296276	42245	-	intron
chr19:8205798	2.43453e-04	2.25132e-11	513	447	411	297	0.149	height_mother_significant_after_spatial_adjustment	FBN3	6584	-	intron
chr19:8205802	1.48864e-04	2.25132e-11	800	754	561	497	0.057	height_mother_significant_after_spatial_adjustment	FBN3	6580	-	intron
chr19:8205804	3.89635e-05	2.25132e-11	801	758	560	490	0.071	height_mother_significant_after_spatial_adjustment	FBN3	6578	-	intron
chr19:8205814	1.28763e-05	2.25132e-11	803	737	562	478	0.067	height_mother_significant_after_spatial_adjustment	FBN3	6568	-	intron
chr19:8205842	1.22008e-03	2.25132e-11	802	776	565	517	0.053	height_mother_significant_after_spatial_adjustment	FBN3	6540	-	intron
chr19:8205847	4.09766e-03	2.25132e-11	800	773	563	513	0.055	height_mother_significant_after_spatial_adjustment	FBN3	6535	-	intron
chr19:8205851	1.04475e-02	2.25132e-11	781	760	545	504	0.048	height_mother_significant_after_spatial_adjustment	FBN3	6531	-	intron
chr19:8205858	1.25400e-02	2.25132e-11	780	749	540	493	0.047	height_mother_significant_after_spatial_adjustment	FBN3	6524	-	intron
chr19:8205872	1.09935e-03	2.25132e-11	778	746	536	485	0.054	height_mother_significant_after_spatial_adjustment	FBN3	6510	-	intron
chr19:8205892	3.43335e-02	2.25132e-11	780	758	534	504	0.028	height_mother_significant_after_spatial_adjustment	FBN3	6490	-	intron
chr19:8205903	2.43433e-01	2.25132e-11	742	698	489	447	0.027	height_mother_significant_after_spatial_adjustment	FBN3	6479	-	intron
chr19:18888384	9.83657e-02	5.11203e-11	1188	521	1028	507	-0.055	height_mother_significant_after_spatial_adjustment	COMP	13700	-	exon
chr19:18888396	1.46271e-02	1.64543e-11	1224	590	1051	560	-0.051	height_mother_significant_after_spatial_adjustment	COMP	13688	-	exon
chr19:18888400	3.29371e-02	4.14946e-12	1226	562	1062	540	-0.050	height_mother_significant_after_spatial_adjustment	COMP	13684	-	exon
chr19:18888421	1.30212e-01	4.14946e-12	1235	469	1065	469	-0.061	height_mother_significant_after_spatial_adjustment	COMP	13663	-	exon
chr19:18888428	1.50028e-01	4.14946e-12	1233	455	1066	436	-0.040	height_mother_significant_after_spatial_adjustment	COMP	13656	-	exon
chr19:18888439	5.56562e-02	1.56897e-12	1256	505	1086	484	-0.044	height_mother_significant_after_spatial_adjustment	COMP	13645	-	exon
chr19:18888472	1.05588e-01	1.41608e-11	1266	484	1090	476	-0.054	height_mother_significant_after_spatial_adjustment	COMP	13612	-	exon
chr19:18888484	9.97482e-01	5.86022e-11	426	274	392	250	0.005	height_mother_significant_after_spatial_adjustment	COMP	13600	-	exon
chr19:18888496	3.23664e-01	1.03183e-11	627	419	531	385	-0.057	height_mother_significant_after_spatial_adjustment	COMP	13588	-	exon
chr19:18888512	8.67512e-01	1.38605e-11	626	446	532	394	-0.028	height_mother_significant_after_spatial_adjustment	COMP	13572	-	exon
chr19:18888529	5.79053e-03	1.49621e-11	2060	565	1434	506	-0.079	height_mother_significant_after_spatial_adjustment	COMP	13555	-	exon
chr19:18888532	1.14365e-02	2.93866e-11	1908	552	1369	510	-0.083	height_mother_significant_after_spatial_adjustment	COMP	13552	-	exon
chr19:18888537	3.02745e-05	2.93866e-11	4670	1344	3316	1206	-0.076	height_mother_significant_after_spatial_adjustment	COMP	13547	-	exon
chr19:18888558	2.19496e-04	1.30563e-11	4646	1367	3284	1199	-0.071	height_mother_significant_after_spatial_adjustment	COMP	13526	-	exon
chr19:18888560	3.23261e-04	1.30563e-11	4675	1546	3304	1328	-0.071	height_mother_significant_after_spatial_adjustment	COMP	13524	-	exon
chr19:18888569	1.31376e-04	1.42866e-11	4671	1649	3302	1458	-0.089	height_mother_significant_after_spatial_adjustment	COMP	13515	-	exon
chr19:18888585	8.59132e-04	1.20983e-11	4667	1196	3298	1014	-0.051	height_mother_significant_after_spatial_adjustment	COMP	13499	-	exon
chr19:18888590	1.92654e-03	1.26632e-11	4639	1307	3274	1081	-0.048	height_mother_significant_after_spatial_adjustment	COMP	13494	-	exon
chr19:18888599	5.22452e-04	4.50806e-12	4670	1226	3300	1049	-0.055	height_mother_significant_after_spatial_adjustment	COMP	13485	-	exon
chr19:18888637	7.55872e-03	3.91864e-12	4281	995	3220	862	-0.035	height_mother_significant_after_spatial_adjustment	COMP	13447	-	exon
chr19:18888654	3.64064e-03	2.76867e-12	2247	533	1808	571	-0.079	height_mother_significant_after_spatial_adjustment	COMP	13430	-	exon
chr19:18888668	5.95227e-03	3.18590e-12	2261	419	1812	482	-0.081	height_mother_significant_after_spatial_adjustment	COMP	13416	-	exon
chr19:18888694	3.39652e-03	1.29230e-13	2254	701	1803	723	-0.090	height_mother_significant_after_spatial_adjustment	COMP	13390	-	exon
chr19:18888697	3.60124e-02	1.29230e-13	2261	817	1803	805	-0.085	height_mother_significant_after_spatial_adjustment	COMP	13387	-	exon
chr19:18888713	2.65045e-02	4.69624e-14	2300	962	1853	909	-0.072	height_mother_significant_after_spatial_adjustment	COMP	13371	-	exon
chr19:18888721	6.62408e-03	1.22125e-15	2306	890	1857	892	-0.094	height_mother_significant_after_spatial_adjustment	COMP	13363	-	exon
chr19:18888723	1.28224e-02	1.22125e-15	2307	888	1860	884	-0.090	height_mother_significant_after_spatial_adjustment	COMP	13361	-	exon
chr19:18888732	2.61362e-02	2.66454e-15	2308	953	1857	935	-0.091	height_mother_significant_after_spatial_adjustment	COMP	13352	-	exon
chr19:18888759	8.22808e-03	9.88098e-15	2293	683	1813	660	-0.066	height_mother_significant_after_spatial_adjustment	COMP	13325	-	exon
chr19:18888799	8.66869e-04	2.51044e-12	2293	673	1813	689	-0.087	height_mother_significant_after_spatial_adjustment	COMP	13285	-	exon
chr19:18888806	3.60542e-01	7.37244e-12	2189	748	1554	558	-0.017	height_mother_significant_after_spatial_adjustment	COMP	13278	-	exon
chr19:18888815	1.25572e-02	7.37244e-12	3229	1808	2351	1501	-0.079	height_mother_significant_after_spatial_adjustment	COMP	13269	-	exon
chr19:18888840	4.71260e-02	7.81086e-12	3246	2112	2360	1678	-0.060	height_mother_significant_after_spatial_adjustment	COMP	13244	-	exon
chr19:18888843	2.48149e-01	7.81086e-12	3244	2383	2363	1774	-0.016	height_mother_significant_after_spatial_adjustment	COMP	13241	-	exon
chr19:18888855	2.24127e-02	7.81086e-12	3245	1348	2359	1115	-0.057	height_mother_significant_after_spatial_adjustment	COMP	13229	-	exon
chr19:18888865	1.48411e-01	2.76246e-11	3226	1779	2343	1456	-0.070	height_mother_significant_after_spatial_adjustment	COMP	13219	-	exon
chr9:100850207	3.64917e-03	9.52793e-13	577	68	462	93	-0.083	weight_gain_significant_after_spatial_adjustment	TRIM14	4637	-	exon
chr9:100850212	7.73824e-03	9.52793e-13	576	77	461	106	-0.096	weight_gain_significant_after_spatial_adjustment	TRIM14	4632	-	exon
chr9:100850217	4.45086e-03	9.52793e-13	576	73	465	92	-0.071	weight_gain_significant_after_spatial_adjustment	TRIM14	4627	-	exon
chr9:100850256	7.00283e-02	3.14193e-13	655	57	511	50	-0.011	weight_gain_significant_after_spatial_adjustment	TRIM14	4588	-	exon
chr9:100850271	1.15911e-02	6.58362e-14	657	69	513	86	-0.063	weight_gain_significant_after_spatial_adjustment	TRIM14	4573	-	exon
chr9:100850277	9.00340e-04	6.58362e-14	656	91	512	115	-0.086	weight_gain_significant_after_spatial_adjustment	TRIM14	4567	-	exon
chr9:100850281	1.85935e-03	6.58362e-14	657	98	514	124	-0.092	weight_gain_significant_after_spatial_adjustment	TRIM14	4563	-	exon
chr9:100850283	5.44644e-02	6.58362e-14	659	72	514	92	-0.070	weight_gain_significant_after_spatial_adjustment	TRIM14	4561	-	exon
chr9:100850285	1.98979e-04	6.58362e-14	659	51	513	83	-0.084	weight_gain_significant_after_spatial_adjustment	TRIM14	4559	-	exon
chr9:100850298	9.37325e-04	6.58362e-14	659	75	512	95	-0.072	weight_gain_significant_after_spatial_adjustment	TRIM14	4546	-	intron
chr9:100850310	3.15662e-04	6.58362e-14	660	60	513	78	-0.061	weight_gain_significant_after_spatial_adjustment	TRIM14	4534	-	intron
chr9:100850323	6.04772e-03	6.58362e-14	661	61	515	68	-0.040	weight_gain_significant_after_spatial_adjustment	TRIM14	4521	-	intron
chr9:100850332	3.95390e-02	2.11831e-13	662	29	515	25	-0.005	weight_gain_significant_after_spatial_adjustment	TRIM14	4512	-	intron
chr9:100850334	9.02743e-03	2.11831e-13	662	40	515	54	-0.044	weight_gain_significant_after_spatial_adjustment	TRIM14	4510	-	intron
chr9:100850337	9.16002e-03	2.11831e-13	660	18	514	35	-0.041	weight_gain_significant_after_spatial_adjustment	TRIM14	4507	-	intron
chr9:100850342	2.01151e-03	2.65343e-13	661	44	515	69	-0.067	weight_gain_significant_after_spatial_adjustment	TRIM14	4502	-	intron

### Sheet: DMCs outside DMRs
# A list of CpG sites that were associated with some covariates (columns I indicates which one) as individual DMCs outside DMRs
# Columns D-G contain total coverages and the numbers of methylated reads in each group (summed over all samples). For continuous covariates, group 1 is the highest quantile and group 0 is the lowest quantile (counts in two middle quantiles are excluded)
# Meth.diff is the coverage-corrected mean methylation difference. For continuous covariates it is the difference between the highest and the lowest quantile.
	P value	Spatially adjusted P	total.1	meth.1	total.0	meth.0	Meth.diff	Type	Nearest gene	Distance to nearest gene	Nearest gene strand	DMC genomic part
chr1:16494265	1.18689e-08	0.919124	2361	45	15565	47	0.016	apgar_significant_before_spatial_adjustment	EPHA2	-11684	-	intergenic
chr2:133014181	2.88584e-08	0.145082	260	54	1947	146	0.133	apgar_significant_before_spatial_adjustment	MIR663B	473	-	promoter
chr1:65720591	9.38753e-08	0.291317	838	34	16445	69	0.036	diabetes_mother_significant_before_spatial_adjustment	DNAJC6	445	+	promoter
chr2:33365924	2.16894e-07	0.0204171	181	153	4361	4172	-0.111	diabetes_mother_significant_before_spatial_adjustment	LTBP1	6262	+	intron
chr8:104427069	1.01882e-10	0.724292	945	37	18166	63	0.036	diabetes_mother_significant_before_spatial_adjustment	DCAF13	129	+	promoter
chr11:67057248	1.03544e-07	0.196969	460	68	8863	457	0.096	diabetes_mother_significant_before_spatial_adjustment	ANKRD13D	488	+	promoter
chr12:58246375	4.42957e-09	0.385851	528	22	12261	35	0.039	diabetes_mother_significant_before_spatial_adjustment	CTDSP2	-5629	-	intergenic
chr12:110338466	4.3107e-08	0.0577834	1145	25	27331	38	0.02	diabetes_mother_significant_before_spatial_adjustment	TCHP	145	+	promoter
chr16:671303	3.36267e-08	0.0593444	172	130	3015	2880	-0.199	diabetes_mother_significant_before_spatial_adjustment	AK128777	-7936	+	intron
chr16:70719346	1.3207e-07	0.77836	453	23	8684	43	0.046	diabetes_mother_significant_before_spatial_adjustment	MTSS1L	609	-	promoter
chr19:30203185	2.31862e-08	0.0516913	95	56	1634	1441	-0.292	diabetes_mother_significant_before_spatial_adjustment	C19orf12	2779	-	intron
chr20:2733710	9.44934e-08	0.141897	238	21	5431	44	0.08	diabetes_mother_significant_before_spatial_adjustment	CPXM1	47583	-	intron
chr1:15929917	2.37629e-08	0.134815	1904	51	1617	122	-0.049	height_mother_significant_before_spatial_adjustment	DDI2	-14036	+	intergenic
chr2:131450118	1.03035e-10	0.0111632	1117	93	924	191	-0.123	height_mother_significant_before_spatial_adjustment	AK054990	-969	+	promoter
chr6:35464656	2.18788e-08	0.574818	3324	117	2647	190	-0.037	height_mother_significant_before_spatial_adjustment	TEAD3	206	-	promoter
chr10:43600512	1.10548e-08	0.808746	1329	36	15728	57	0.023	smoking_significant_before_spatial_adjustment	RET	150	+	promoter
chr5:140730212	8.939e-08	0.658061	2572	420	2929	339	0.048	year_significant_before_spatial_adjustment	PCDHGB1	386	+	promoter
chr9:116889099	5.79948e-08	0.00349159	2881	1047	2767	1186	-0.065	year_significant_before_spatial_adjustment	KIF12	-27593	-	intergenic
chr14:22223409	2.52767e-08	4.28937e-05	903	853	1113	994	0.052	year_significant_before_spatial_adjustment	TCRVA15	6016	+	intron
chr17:5489443	7.20678e-08	2.16438e-05	647	489	676	427	0.124	year_significant_before_spatial_adjustment	NLRP1	-1612	-	intergenic
chr17:47573230	9.53196e-09	0.481387	8328	352	7896	215	0.015	year_significant_before_spatial_adjustment	NGFR	577	+	promoter
chr19:39798845	1.10874e-10	9.7115e-08	1207	63	1255	149	-0.067	year_significant_before_spatial_adjustment	LRFN1	7132	-	exon

### Sheet: DMRs_summary
# A summary of DMRs associated with some covariates (columns H indicates which one)
	Region size	Number of CpG sites with evidence of differential methylaiton	Positive	Negative	Site with max difference	Max difference	Type	Nearest gene	Distance to nearest gene	Nearest gene strand	DMC genomic part
chr4:105825450-chr4:105825636	186	9	9	0	chr4:105825606	0.11	age_significant_after_spatial_adjustment	TET2	-241426	+	intergenic
chr10:82295896-chr10:82296107	211	20	20	0	chr10:82296103	0.084	age_significant_after_spatial_adjustment	SH2D4B	-1555	+	intergenic
chr11:400234-chr11:400397	163	13	0	13	chr11:400254	-0.134	apgar_significant_after_spatial_adjustment	PKP3	6039	+	intron
chr11:402763-chr11:402801	38	6	0	6	chr11:402772	-0.212	apgar_significant_after_spatial_adjustment	SIGIRR	7256	-	intron
chr1:2121502-chr1:2121612	110	12	12	0	chr1:2121604	0.153	diabetes_mother_significant_after_spatial_adjustment	BC018779	369	+	promoter
chr11:75139325-chr11:75139534	209	17	17	0	chr11:75139507	0.233	diabetes_mother_significant_after_spatial_adjustment	KLHL35	2168	-	exon
chr6:163570576-chr6:163570596	20	3	3	0	chr6:163570578	0.059	epidural_significant_after_spatial_adjustment	AK296276	42263	-	intron
chr19:8205798-chr19:8205903	105	11	11	0	chr19:8205798	0.149	height_mother_significant_after_spatial_adjustment	FBN3	6584	-	intron
chr19:18888384-chr19:18888865	481	36	1	35	chr19:18888721	-0.094	height_mother_significant_after_spatial_adjustment	COMP	13363	-	exon
chr9:100850207-chr9:100850342	135	16	0	16	chr9:100850212	-0.096	weight_gain_significant_after_spatial_adjustment	TRIM14	4632	-	exon
