## Supplementary Table 4 for "Permutation-based significance analysis reduces the type 1 error rate in bisulfite sequencing data analysis of human umbilical cord blood samples"

### Sheet: Sheet1
# Gene ontology enricment analysis on the nearest genes of sex-associated DMCs and DMRs
Analysis Type:	PANTHER Overrepresentation Test (Released 20200728)
Annotation Version and Release Date:	GO Ontology database DOI: 10.5281/zenodo.4081749 Released 2020-10-09
Analyzed List:	upload_1 (Homo sapiens, nearest genes of sex-associated DMCs and DMRs)
Reference List:	Homo sapiens (all genes in database)
Test Type:	FISHER
Correction:	FDR
GO biological process complete	Homo sapiens - REFLIST (20851)	upload_1 (373)	upload_1 (expected)	upload_1 (over/under)	upload_1 (fold Enrichment)	upload_1 (raw P-value)	upload_1 (FDR)
anterior/posterior axis specification (GO:0009948)	53	7	.95	+	7.38	8.49E-05	3.96E-02
embryonic pattern specification (GO:0009880)	71	8	1.27	+	6.30	7.43E-05	3.80E-02
roof of mouth development (GO:0060021)	90	9	1.61	+	5.59	6.25E-05	3.67E-02
heart morphogenesis (GO:0003007)	244	16	4.36	+	3.67	1.60E-05	1.82E-02
anterior/posterior pattern specification (GO:0009952)	215	14	3.85	+	3.64	5.80E-05	3.54E-02
mesenchyme development (GO:0060485)	219	14	3.92	+	3.57	6.99E-05	3.96E-02
regionalization (GO:0003002)	335	21	5.99	+	3.50	1.52E-06	8.05E-03
pattern specification process (GO:0007389)	443	25	7.92	+	3.15	9.57E-07	7.59E-03
blood vessel development (GO:0001568)	502	24	8.98	+	2.67	2.24E-05	1.78E-02
vasculature development (GO:0001944)	525	25	9.39	+	2.66	1.61E-05	1.70E-02
embryonic organ development (GO:0048568)	454	21	8.12	+	2.59	1.13E-04	4.85E-02
skeletal system development (GO:0001501)	489	22	8.75	+	2.51	1.14E-04	4.78E-02
cell population proliferation (GO:0008283)	490	22	8.77	+	2.51	1.18E-04	4.79E-02
embryonic morphogenesis (GO:0048598)	585	26	10.46	+	2.48	5.04E-05	3.20E-02
regulation of system process (GO:0044057)	586	25	10.48	+	2.38	1.06E-04	4.66E-02
embryo development ending in birth or egg hatching (GO:0009792)	635	26	11.36	+	2.29	1.28E-04	4.97E-02
circulatory system development (GO:0072359)	871	35	15.58	+	2.25	1.32E-05	1.90E-02
embryo development (GO:0009790)	996	40	17.82	+	2.25	4.15E-06	8.23E-03
animal organ morphogenesis (GO:0009887)	972	38	17.39	+	2.19	1.11E-05	1.77E-02
anatomical structure morphogenesis (GO:0009653)	2182	70	39.03	+	1.79	2.33E-06	9.25E-03
regulation of transcription by RNA polymerase II (GO:0006357)	2629	82	47.03	+	1.74	6.32E-07	1.00E-02
regulation of transcription, DNA-templated (GO:0006355)	3452	95	61.75	+	1.54	1.71E-05	1.69E-02
regulation of nucleic acid-templated transcription (GO:1903506)	3521	96	62.99	+	1.52	2.00E-05	1.77E-02
regulation of RNA biosynthetic process (GO:2001141)	3526	96	63.08	+	1.52	2.04E-05	1.70E-02
regulation of cellular macromolecule biosynthetic process (GO:2000112)	3912	106	69.98	+	1.51	7.04E-06	1.24E-02
regulation of cellular biosynthetic process (GO:0031326)	4172	113	74.63	+	1.51	3.29E-06	8.71E-03
regulation of RNA metabolic process (GO:0051252)	3801	102	68.00	+	1.50	1.92E-05	1.80E-02
regulation of biosynthetic process (GO:0009889)	4253	114	76.08	+	1.50	4.05E-06	9.18E-03
animal organ development (GO:0048513)	3247	87	58.09	+	1.50	9.97E-05	4.52E-02
regulation of macromolecule biosynthetic process (GO:0010556)	4013	107	71.79	+	1.49	1.57E-05	1.91E-02
cell differentiation (GO:0030154)	3540	94	63.33	+	1.48	7.09E-05	3.88E-02
regulation of nucleobase-containing compound metabolic process (GO:0019219)	4073	107	72.86	+	1.47	2.43E-05	1.83E-02
regulation of gene expression (GO:0010468)	4894	125	87.55	+	1.43	1.52E-05	2.01E-02
multicellular organism development (GO:0007275)	4906	124	87.76	+	1.41	2.70E-05	1.95E-02
anatomical structure development (GO:0048856)	5301	131	94.83	+	1.38	4.34E-05	2.87E-02
multicellular organismal process (GO:0032501)	6985	169	124.95	+	1.35	3.11E-06	9.86E-03
regulation of primary metabolic process (GO:0080090)	6086	145	108.87	+	1.33	7.20E-05	3.81E-02
regulation of nitrogen compound metabolic process (GO:0051171)	5895	140	105.45	+	1.33	1.27E-04	5.04E-02
regulation of cellular metabolic process (GO:0031323)	6304	149	112.77	+	1.32	8.44E-05	4.06E-02
regulation of macromolecule metabolic process (GO:0060255)	6491	153	116.12	+	1.32	7.58E-05	3.76E-02
regulation of metabolic process (GO:0019222)	7025	165	125.67	+	1.31	3.25E-05	2.24E-02
